# Deciphering shared molecular dysregulation across Parkinson’s Disease variants using a multi-modal network-based data integration and analysis

**DOI:** 10.1101/2024.09.30.615801

**Authors:** Alise Zagare, Irina Balaur, Adrien Rougny, Claudia Saraiva, Matthieu Gobin, Anna S. Monzel, Soumyabrata Ghosh, Venkata P. Satagopam, Jens C. Schwamborn

## Abstract

Parkinson’s disease (PD) is a progressive neurodegenerative disorder with no effective treatment. Advances in neuroscience and systems biomedicine now enable the use of complex patient-specific *in vitro* disease models and cutting-edge computational tools for data integration, enhancing our understanding of complex PD mechanisms. To explore common biomedical features across monogenic PD forms, we developed a knowledge graph (KG) by integrating previously published high-content imaging and RNA sequencing data of PD patient-specific midbrain organoids harbouring LRRK2-G2019S, SNCA triplication, GBA-N370S or MIRO1-R272Q mutations with publicly available biological data. Furthermore, we generated a single-cell RNA sequencing dataset of midbrain organoids derived from idiopathic PD patients (IPD) to stratify IPD patients towards genetic forms of PD. Despite high PD heterogeneity, we found that common transcriptomic dysregulation in monogenic PD forms is reflected in IPD glial cells. In addition, dysregulation in ROBO signalling might be involved in shared pathophysiology between monogenic PD and IPD cases.
