## Supplementary Data for "Deciphering shared molecular dysregulation across Parkinson’s Disease variants using a multi-modal network-based data integration and analysis"

### Sheet: Sheet1
Node type	Count	Comment
CoreProtein	13	Core proteins are provided in the imaging data
Genes	440	Genes are provided in the transcriptomics data
Cell lines	30	The cell lines for each experiment
CellLineTimePoints	127	Imaging measurement were done at several times points for each cell line.
Feature	1	Currently, there is only the Nuc feature in the integrated datasets. However, the graph model was done to accept more general data structure, with potentialadditional features too.
Normalised Feature	13	Every core proteins is normalised by the features and is specific to cell line time point measurements.
Disease	575	The molecular features (core proteins, genes) being associated with the disease set.
Pathway	670	Pathway (from Reactome) involving the set of core proteins and genes
Drug	445	Drugs targeting the set of molecular features (core proteins, genes)
NeighbourgProtein	1296	Proteins (from IntAct) associated by the protein-protein interactions to the set of molecular features (core proteins and genes)
Relationship type	Count	Comment
ASSOCIATION	908	Relationships of protein-protein association - a subtype of the protein-protein interactions (PPIs)
COLOCALIZATION	4	Protein-protein colocalization relationships
FEATURE_IS_PART_OF	13	Semantic relationships between the Feature and the CellLineTimePoint node types
GBA	291	Relationships indicating the provenience of the transcriptomics from the GBA experiment
GBA_IS_NORMALISED_BY	156	Relationships indicating the provenience of the core proteins from the GBA experiment
GENE_SHARED_DISEASES	3	Network-based computed relationships for genes sharing the same set of diseases
GENE_SHARED_DRUGS	338	Network-based computed relationships for genes being targeted by the same set of drugs
GENE_SHARED_PATHWAYS	843	Network-based computed relationships for genes being involved in the same set of pathways
IPD	576	Relationships indicating the provenience of the transcriptomics from the IPD experiment
IPD_IS_NORMALISED_BY	253	Relationships indicating the provenience of the core proteins from the IPD experiment
IS_ASSOCIATED_WITH	1256	Relationships between the disease and molecular features (core proteins, genes) association
IS_MEASURED_AT	127	Semantic relationships between the CellLines and CellLineTimePoint nodes to incorporate the time point information
IS_PART_OF	13	Semantic relationships conecting the CoreProtein and NormalisedFeature nodes
IS_TARGETED_BY	849	The molecular features (core proteins, genes) - drug targeting relationships; molecular features being core proteins and genes
LRRK2	500	Relationships indicating the provenience of the transcriptomics from the LRRK2 experiment
LRRK2_IS_NORMALISED_BY	42	Relationships indicating the provenience of the core proteins from the LRRK2 experiment
MIRO1	194	Relationships indicating the provenience of the transcriptomics from the MIRO1 experiment
MIRO1_IS_NORMALISED_BY	125	Relationships indicating the provenience of the core proteins from the MIRO1 experiment
PARTICIPATES_IN	1406	Relationships of pathway involment for meolecular features (core proteins, genes)
PHYSICAL_ASSOCIATION	16	Relationships of protein-protein physical association - a subtype of the protein-protein interactions (PPIs)
PROTEIN_GENE_SHARED_PATHWAYS	46	Network-based computed relationships for core proteins and genes being involved in the same set of pathways
PROXIMITY	186	Relationships of protein-protein proximity - a subtype of the protein-protein interactions (PPIs)
SHARED_DISEASES	64	Network-based computed relationships for core proteins sharing the same set of diseases
SHARED_DRUGS	5	Network-based computed relationships for core proteins being targeted by the same set of drugs
SHARED_PATHWAYS	3	Network-based computed relationships for core proteins being involved in the same set of pathways
SHARED_PROTEINS	7	Network-based computed relationships for core proteins having the same set of protein neigtbours, (defined by on the PPI relationships)
SNCA	190	Relationships indicating the provenience of the transcriptomics from the SNCA experiment
SNCA_IS_NORMALISED_BY	98	Relationships indicating the provenience of the core proteins from the SNCA experiment
Cell line ID in the data	Label in the manuscript	Comment
370	GBA_1	GBA-N370S
371	GBA_2	GBA-N370S
309	GBA_3	GBA-N370S
376	MIRO1	MIRO1-R272Q
317	SNCA_1	These cell lines are coming from the same patient with SNCA triplication (different iPSC clones)
336	SNCA_2
209	LRRK2_1	LRRK2-G2019S
228	LRRK2_2	LRRK2-G2019S
264	LRRK2_3	Gene corrected line WT->PD LRRK2-G2019S
377	MIRO1-GC	Isogenic control PD MIRO1- R272Q->WT
277	CTRL_1	WT
280	CTRL_2	WT
278	CTRL_3	WT
322	CTRL_4	WT
375	CTRL_5	WT
302	CTRL_6	WT
270	IPD_1	Idiopathic PD
273	IPD_2	Idiopathic PD
275	IPD_3	Idiopathic PD
265	IPD_4	Idiopathic PD
267	IPD_5	Idiopathic PD
266	IPD_6	Idiopathic PD
